# CALIPERS: Cell cycle-aware live imaging for phenotyping experiments and regeneration studies

**DOI:** 10.1101/2024.12.19.629259

**Authors:** Moises Di Sante, Melissa Pezzotti, Julius Zimmermann, Alessandro Enrico, Joran Deschamps, Elisa Balmas, Silvia Becca, Samantha Solito, Alessandro Reali, Alessandro Bertero, Florian Jug, Francesco S. Pasqualini

## Abstract

Cell cycle progression, migration, and proliferation shape development and regeneration, but simultaneous live-cell imaging remains challenging as conventional fluorescent cell cycle indicators (FUCCI) monopolize the green and red channels used by most structural and functional biosensors. To overcome this, we integrated a spectrally re-engineered FUCCI variant, open-source analysis software, and four-color human stem cell reporter lines into CALIPERS: a method for Cell-cycle-Aware Live-cell Imaging in Phenotyping and Regeneration Studies.
