## Supplementary material for "CALIPERS: Cell cycle-aware live imaging for phenotyping experiments and regeneration studies": CALIPERS datafile 1

### Sheet: FUCCICardioid Cell Cycle
CALIPERS: Cell cycle-aware live imaging for phenotyping experiments and regeneration studies
DI Sante M. et al
FUCCICardioids cell cycle distribution
Day	Total nuclei	mTurquoise2 Nuclei	miRFP670 Nuclei	mTurquoise2 %	miRFP670 %
2.5	1088	591	497	54.3199	45.6801
3.5	344	138	206	40.1163	59.8837
4.5	250	215	35	86	14
>25	304	281	23	92.4342	7.56579

### Sheet: FUCCICardioid Moprhology
CALIPERS: Cell cycle-aware live imaging for phenotyping experiments and regeneration studies
DI Sante M. et al
FUCCICardioids single-cell morphology
Days	Sample Size	Mean Area	SEM
2.5	35	245.66	19.67
3.5	77	147.39	9.08
4.5	54	143.77	10.85
>25	140	165.6	8.51
Kruskal-Wallis test
P value	<0.0001
Exact or approximate P value?	Approximate
P value summary	****
Do the medians vary signif. (P < 0.05)?	Yes
Number of groups	4
Kruskal-Wallis statistic	129.0
Data summary
Number of treatments (columns)	4
Number of values (total)	306
FUCCICardioids single-cell moprhology analysis - Dunn's multiple comparison
Dunn’s multiple comparisons test	Mean rank difference	Adjusted P Value
2.5 vs. 3.5	71.66	0.0004
2.5 vs. 4.5	-85.09	<0.0001
2.5 vs. 25	60.44	0.0018
3.5 vs. 4.5	-156.8	>0.9999
3.5 vs. 25	-11.22	>0.9999
4.5 vs. 25	145.5	>0.9999
