## Supplementary material for "CALIPERS: Cell cycle-aware live imaging for phenotyping experiments and regeneration studies": CALIPERS datafile 2

### Sheet: FUCCIsmart algorithm perf.
CALIPERS: Cell cycle-aware live imaging for phenotyping experiments and regeneration studies
DI Sante M. et al
FUCCIsmart algorith performance
Classification	True Positive	True Negative	False Positive	False Negative
Multi FUCCIsmart exp 1	0.56	0.11	0.22	0.11
Multi FUCCIsmart exp 2	0.35	0	0.26	0.39
Multi FUCCIsmart exp 3	0.37	0.19	0.31	0.13
Single FUCCIsmart exp 1	0.78	0	0.22	0
Single FUCCIsmart exp 2	0.67	0.33	0	0
Single FUCCIsmart exp 3	0.55	0.18	0.09	0.18
Mean	True Positive	True Negative	False Positive	False Negative
Multi FUCCIsmart	0.426667	0.1	0.263333	0.21
Single FUCCIsmart	0.666667	0.17	0.103333	0.06
SD	True Positive	True Negative	False Positive	False Negative
Multi FUCCIsmart	0.115902	0.0953939	0.0450925	0.156205
Single FUCCIsmart	0.115036	0.165227	0.110604	0.103923

### Sheet: FUCCIsmart Dataset Stats
CALIPERS: Cell cycle-aware live imaging for phenotyping experiments and regeneration studies
DI Sante M. et al
FUCCIsmart Statistics
Descriptive Statistic
Class	Experiment ID	Sample size (N)	Mitosi cquired (%)	Phototoxic Events (%)
FUCCIsmart Single	1	9	78	17
FUCCIsmart Single	2	3	67	0
FUCCIsmart Single	3	11	55	5
FUCCIsmart Multi	1	23	35	11
FUCCIsmart Multi	2	16	38	19
FUCCIsmart Multi	3	18	56	17
Automation 1h	1	19	63	53
Automation 1h	2	24	67	63
Automation 1h	3	24	79	65
Automation 6h	1	19	11	18
Automation 6h	2	19	16	9
Automation 6h	3	17	12	15
Class	Mean Mitosis Acquired (%)	Standard Deviation (SD)	Mean Phototoxic Events (%)	Standard Deviation (SD)		\
FUCCIsmart Single	66.67	11.5	7.33	8.74
FUCCIsmart Multi	43	11.36	15.67	4.16
Automation 1h	69.67	8.33	60.33	6.43
Automation 6h	13	2.65	13.33	3.79
Normality check - Shapiro Wilkinson test on mitosis acquired dataset
Shapiro-Wilkinson	FUCCIsmart Single	FUCCIsmart Multi	Automation 1h	Automaton 6h
W	0.9994	0.8547	0.9231	0.8929
P value	0.9521	0.2530	0.4633	0.3631
Passed normality test alpha =0.05	Yes	Yes	Yes	Yes
Normality check - Shapiro Wilkinson test on Phototoxic events dataset
Shapiro-Wilkinson	FUCCIsmart Single	FUCCIsmart Multi	Automation 1h	Automaton 6h
W	0.9465	0.9231	0.8710	0.8547
P value	0.5542	0.4633	0.2983	0.2530
Passed normality test alpha =0.05	Yes	Yes	Yes	Yes
ANOVA 2-way
ANOVA table	SS	DF	MS	F (DFn, DFd)	P value
Interaction	3100	3	1033	F (3, 16) = 16.98	P<0.0001
Row Factor	3432	1	3432	F (1, 16) = 56.38	P<0.0001
Column Factor	8446	3	2815	F (3, 16) = 46.25	P<0.0001
Multiple comparison with Bonferroni correction - Mitosis acquisition
Mitosis acquisition (%)	FUCCIsmart Single	FUCCIsmart Multi	Automation 1h	Automaton 6h
FUCCIsmart Single	/	0.0113	>0.9999	<0.0001
FUCCIsmart Multi	0.0113	/	0.0042	0.0014
Automation 1h	>0.9999	0.0042	/	<0.0001
Automaton 6h	<0.0001	0.0014	<0.0001	/
Multiple comparison with Bonferroni correction - Phototoxic events
Phototoxic Events (%)	FUCCIsmart Single	FUCCIsmart Multi	Automation 1h	Automaton 6h
FUCCIsmart Single	/	>0.9999	<0.0001	>0.9999
FUCCIsmart Multi	>0.9999	/	<0.0001	>0.9999
Automation 1h	<0.0001	<0.0001	/	<0.0001
Automaton 6h	>0.9999	>0.9999	<0.0001	/
